# Rapid and widespread transcriptional plasticity underlies host shift in a specialist herbivore

**DOI:** 10.1101/2024.10.15.618594

**Authors:** W. Nate Collison, Syed Adeel Zafar, Simon C. Groen, Paul D. Nabity

## Abstract

Insect herbivores employ many adaptive mechanisms to successfully colonize host plants. Transcriptional plasticity is one mechanism that enables broad host use in polyphagous insect herbivores; however, whether specialist herbivores use transcriptional plasticity or undergo epigenome modifications to cope with host shifts remains largely unexplored. We measured the transcriptome and DNA methylome of the specialist aphid herbivore, *Daktulosphaira vitifoliae*, after transfer to new hosts using RNA-seq and whole-genome bisulfite sequencing. We found the transcriptome of *D. vitifoliae* is highly plastic and responsive to host genotype – 3,706 genes (28% of expressed genes) are significantly differentially expressed in at least one contrast comparing host genotypes. Most host-responsive genes (2,667 genes) were upregulated when feeding on the non-native host *Vitis vinifera* and enriched for genes encoding predicted secretory effectors, detoxification enzymes, and cuticle- and chitin-associated proteins. We also found gene co-expression modules that correlated with variation in fitness suggesting plasticity in transcriptional networks contributes to *D. vitifoliae* adaptation to host plants. We also identified a previously undescribed family of proline-rich secretory proteins conserved across the Aphidomorpha infraorder of insects. Our analysis of DNA methylation revealed a negative correlation between gene-level CpG methylation and host-induced transcriptional plasticity, suggesting a lack of gene body methylation may enable transcriptional plasticity when insects move to new host environments. Together, these results provide new insight into the molecular mechanisms of host use in insect herbivores.
