## Supplemental Tables for "Rapid and widespread transcriptional plasticity underlies host shift in a specialist herbivore"

### Sheet: Table S1
sample	library_type	input_reads	unique_alignments	mapping_efficiency	Gb_mapped	genome_coverage (X)
1103_1	RNA	25713926	22337945	86.87	6.17175	20.9923
1103_2	RNA	27979697	23323985	83.36	6.45421	21.9531
1103_3	RNA	27049312	23566340	87.12	6.46849	22.0017
1103_4	RNA	26887377	23391610	87	6.39737	21.7598
101-14_1	RNA	30022802	25684310	85.55	7.0411	23.9493
101-14_2	RNA	29230001	25494004	87.22	6.94865	23.6348
101-14_3	RNA	32316481	27989726	86.61	7.63448	25.9676
101-14_4	RNA	23000734	19460324	84.61	5.38759	18.3251
99R_1	RNA	27787829	24017212	86.43	6.54949	22.2772
99R_2	RNA	30576551	26696529	87.31	7.30417	24.8441
99R_3	RNA	28604446	24363558	85.17	6.7258	22.8769
99R_4	RNA	27203737	23456573	86.23	6.45994	21.9726
G0_1	RNA	33182658	27176723	81.9	7.28961	24.7946
G0_2	RNA	31455420	26487741	84.21	7.19407	24.4696
G0_3	RNA	19365744	16399990	84.69	4.47293	15.2141
G0_4	RNA	34307932	29241904	85.23	8.02164	27.2845
G1_1	RNA	32143561	27786533	86.45	7.58156	25.7876
G1_2	RNA	33240062	28113881	84.58	7.54886	25.6764
G1_3	RNA	28480467	24506106	86.05	6.66566	22.6723
G1_4	RNA	29458276	25598228	86.9	7.06255	24.0223
S4_1	RNA	28729552	24234529	84.35	6.67613	22.7079
S4_2	RNA	29461742	25286139	85.83	6.96785	23.7002
S4_3	RNA	29397994	26036088	88.56	7.12712	24.2419
S4_4	RNA	29088049	25270522	86.88	7.00903	23.8402
1103_1	DNA/BS seq	54468108	32840100	60.3	6.89642	23.4572
1103_2	DNA/BS seq	57423548	34436614	60	7.23169	24.5976
1103_3	DNA/BS seq	46815017	27949481	59.7	5.86939	19.9639
1103_4	DNA/BS seq	54483050	32522654	59.7	6.82976	23.2305
101-14_1	DNA/BS seq	45453440	27277099	60	5.72819	19.4836
101-14_2	DNA/BS seq	48253908	28596460	59.3	6.00526	20.426
101-14_3	DNA/BS seq	37570729	22350088	59.5	4.69352	15.9643
101-14_4	DNA/BS seq	46422548	27852846	60	5.8491	19.8949
99R_1	DNA/BS seq	47782482	28663134	60	6.01926	20.4737
99R_2	DNA/BS seq	49430521	29550253	59.8	6.20555	21.1073
99R_3	DNA/BS seq	50798172	30369750	59.8	6.37765	21.6927
99R_4	DNA/BS seq	52235831	31259912	59.8	6.56458	22.3285
G1_cab33_1	DNA/BS seq	38405715	23048749	60	4.84024	16.4634
G1_cab33_2	DNA/BS seq	31160490	18521209	59.4	3.88945	13.2294
G1_cab33_3	DNA/BS seq	95756190	57442839	60	12.063	41.0306
G1_cab33_4	DNA/BS seq	44877073	26952666	60.1	5.66006	19.2519
PA_adult_2	DNA/BS seq	42223744	24472043	58	5.13913	17.48
PA_adult_3	DNA/BS seq	43063913	25180021	58.5	5.2878	17.9857
PA_adult_4	DNA/BS seq	38354220	22528901	58.7	4.73107	16.0921
PA_adult_5	DNA/BS seq	36510007	21282778	58.3	4.46938	15.202
PE_egg_2	DNA/BS seq	35109613	20218126	57.6	4.24581	14.4415
PE_egg_3	DNA/BS seq	36358226	21624373	59.5	4.54112	15.446
PE_egg_4	DNA/BS seq	36991244	21562720	58.3	4.52817	15.4019
PE_egg_5	DNA/BS seq	38392730	22666676	59	4.76	16.1905
SO4_1	DNA/BS seq	54445630	32211133	59.2	6.76434	23.008
SO4_2	DNA/BS seq	52320913	31225855	59.7	6.55743	22.3042
SO4_3	DNA/BS seq	56323714	33664529	59.8	7.06955	24.0461
SO4_4	DNA/BS seq	50625919	30294443	59.8	6.36183	21.6389
					* coverage after removing PCR duplicate reads

### Sheet: Table S2
Table S2: Fisher's exact test results for functional groups enrichment among genes upregualted on host Vitis vinifera cv Cab33 (n=2,667).
Annotation Group	BH-adjusted p-value	Odds ratio	# upregulated genes	Total # genes
Predicted effectors	2.26682e-188	4.7047	766	2743
Cuticle and chitin	8.72188e-10	4.22113	35	116
Detoxification	0.000135685	2.14217	40	222

### Sheet: Table S3
Table S3: Fisher's exact test for host-responsive gene enrichment by gene co-expression module
Co-expression module	BH-adjusted p	Odds ratio	Enriched ? (Y/N)
darkslateblue	4.80335e-33	23.7381	Y
darkgrey	3.42234e-56	21.2498	Y
coral1	2.77867e-23	17.7142	Y
darkolivegreen	6.5876e-35	13.9603	Y
darkorange2	4.12549e-26	12.0509	Y
lightpink4	2.43854e-17	8.86771	Y
thistle3	4.25115e-09	6.61979	Y
yellowgreen	1.25207e-15	5.14089	Y
lightsteelblue1	1.99767e-14	4.96793	Y
indianred4	4.09791e-08	4.6273	Y
skyblue	1.84182e-15	4.22954	Y
palevioletred2	9.86442e-05	3.8746	Y
cyan	3.36146e-20	3.75445	Y
plum	3.36582e-06	3.52041	Y
black	1.57455e-33	3.02095	Y
green	4.9177e-24	2.49862	Y
brown	2.83472e-29	2.43273	Y
salmon	2.33694e-09	2.39324	Y
red	9.21516e-16	2.11532	Y
darkturquoise	1.29177e-05	2.05873	Y
royalblue	4.38796e-06	2.04548	Y
lightcoral	0.0252585	1.9268	N
orange	0.000220505	1.92584	N
yellow	1.57641e-09	1.67922	N
floralwhite	0.0638505	1.54646	N
pink	0.00111665	1.46369	N
midnightblue	0.0137308	1.4574	N
thistle	0.614596	1.22576	N
paleturquoise	0.571042	1.14188	N
violet	0.767082	1.07628	N
skyblue3	1	0.966221	N
mediumorchid	0.788916	0.899582	N
steelblue	0.447977	0.83132	N
mediumpurple2	0.675293	0.813718	N
blue	0.00159028	0.752949	N
tan	0.0779251	0.742803	N
ivory	0.0900294	0.634336	N
turquoise	7.2687e-08	0.615937	N
darkorange	0.00891698	0.557736	N
magenta	2.17733e-05	0.551453	N
mediumpurple3	0.0148837	0.516747	N
saddlebrown	0.00283562	0.486809	N
lightcyan	2.34728e-05	0.444725	N
grey60	1.02915e-06	0.378671	N
darkred	4.38796e-06	0.36991	N
antiquewhite4	0.00242733	0.325741	N
lightpink3	0.0436277	0.305693	N
orangered3	8.32878e-05	0.15245	N
honeydew	0.0268191	0.137591	N
thistle2	6.17591e-07	0.136892	N
darkgreen	1.86403e-13	0.132589	N
honeydew1	4.63184e-06	0.126515	N
lavenderblush3	4.86236e-06	0.124586	N
navajowhite2	9.36558e-07	0.114136	N
lightcyan1	1.00847e-08	0.113897	N
darkolivegreen4	2.51808e-05	0.105536	N
bisque4	3.59782e-08	0.0965566	N
greenyellow	2.57376e-22	0.0807228	N
maroon	2.50702e-07	0.0782599	N
salmon2	0.000218992	0.0722894	N
thistle1	4.31112e-08	0.0720389	N
lightyellow	5.49022e-20	0.0567098	N
lightsteelblue	1.61234e-06	0.0498622	N
yellow4	4.60405e-07	0.0456845	N
grey	1.50682e-63	0.0368819	N
palevioletred3	5.65504e-09	0.0364937	N
plum2	6.28687e-10	0.0325547	N
purple	1.19617e-33	0.0278274	N
lightgreen	4.08899e-23	0.0274601	N
plum1	2.26099e-12	0.0267622	N
darkmagenta	2.24344e-13	0.0245704	N
white	9.17536e-19	0	N
sienna3	3.12921e-14	0	N
orangered4	8.00315e-14	0	N
brown4	5.5628e-12	0	N
salmon4	2.62286e-10	0	N
darkseagreen4	4.25115e-09	0	N
coral2	6.36458e-09	0	N
skyblue2	1.00847e-08	0	N
skyblue1	4.03205e-08	0	N
firebrick4	1.71831e-07	0	N
brown2	2.50702e-07	0	N
darkviolet	6.20707e-07	0	N
blue2	6.20707e-07	0	N
plum3	9.36558e-07	0	N
navajowhite1	3.78587e-05	0	N
magenta4	6.12768e-05	0	N
lavenderblush2	0.000655941	0	N

### Sheet: Table S4
Table S4: BLAST alignment results for D. vitifoliae ARGL protein DV3003875
Description	Scientific Name	Common name	Tax ID	Max score	Total score	Query cover	E value	% identity	Acc. length	Accession	Reciprical best hit?	Domain	Unintegrated domain
uncharacterized protein LOC126903578 [Daktulosphaira vitifoliae]	Daktulosphai...	grape phyllo...	58002	667	667	1	0	100	362	XP_050537761.1
proline-rich protein 36-like [Daktulosphaira vitifoliae]	Daktulosphai...	grape phyllo...	58002	317	622	0.99	5e-98	57.49	723	XP_050540410.1
uncharacterized protein LOC126903577 [Daktulosphaira vitifoliae]	Daktulosphai...	grape phyllo...	58002	302	302	0.97	2e-96	57.26	365	XP_050537759.1
BCL-6 corepressor-like protein 1 [Adelges cooleyi]	Adelges cooleyi	spruce gall ...	133065	254	254	0.98	1e-77	50.84	353	XP_050435578.1	Y
helicase SRCAP-like [Adelges cooleyi]	Adelges cooleyi	spruce gall ...	133065	262	507	0.81	6e-77	60.97	729	XP_050435506.1	N
helicase SRCAP-like [Adelges cooleyi]	Adelges cooleyi	spruce gall ...	133065	249	249	0.98	8e-76	51.12	356	XP_050435579.1	Y
uncharacterized protein LOC126905294 [Daktulosphaira vitifoliae]	Daktulosphai...	grape phyllo...	58002	192	192	0.73	4e-54	45.11	323	XP_050540812.1
uncharacterized protein LOC126904620 [Daktulosphaira vitifoliae]	Daktulosphai...	grape phyllo...	58002	192	192	0.73	4e-54	45.11	323	XP_050539750.1
uncharacterized protein LOC126842538 [Adelges cooleyi]	Adelges cooleyi	spruce gall ...	133065	158	158	0.69	4e-40	39.92	450	XP_050435505.1	N		PR01217 (Proline rich extensin signature)
lysine-rich arabinogalactan protein 19-like [Acyrthosiphon pisum]	Acyrthosipho...	pea aphid	7029	150	150	0.42	8e-38	50.33	337	XP_001948476.1	Y
unnamed protein product [Macrosiphum euphorbiae]	Macrosiphum ...	potato aphid	13131	148	148	0.42	1e-36	51.3	392	CAI6344072.1	Y
uncharacterized protein LOC114129688 [Aphis gossypii]	Aphis gossypii	cotton aphid	80765	125	125	0.4	3e-29	54.05	292	XP_027850288.2	Y
uncharacterized protein LOC114129684 [Aphis gossypii]	Aphis gossypii	cotton aphid	80765	125	125	0.41	2e-28	55.03	358	XP_027850285.2	Y
vegetative cell wall protein gp1-like [Melanaphis sacchari]	Melanaphis s...	NA	742174	124	124	0.42	2e-28	53.25	304	XP_025203171.1	Y
hypothetical protein AGLY_001177 [Aphis glycines]	Aphis glycines	soybean aphid	307491	124	124	0.4	2e-28	54.05	292	KAE9545634.1	Y
unnamed protein product [Aphis gossypii]	Aphis gossypii	cotton aphid	80765	125	125	0.44	2e-28	52.5	348	CAH1712843.1	Y
uncharacterized protein LOC132919759 [Rhopalosiphum padi]	Rhopalosiphu...	bird cherry-...	40932	122	122	0.4	3e-28	54.05	268	XP_060837564.1	Y
hypothetical protein AGLY_000967 [Aphis glycines]	Aphis glycines	soybean aphid	307491	129	251	0.77	3e-28	54.11	1635	KAE9545424.1	Y		PR01217 (Proline rich extensin signature)
hypothetical protein AGLY_000232 [Aphis glycines]	Aphis glycines	soybean aphid	307491	128	128	0.41	5e-28	54.36	756	KAE9544690.1	N	MORN - MORN repeat	Histone H3 K4-specific methyltransferase SET7/9 N-terminal domain
uncharacterized protein LOC132919046 [Rhopalosiphum padi]	Rhopalosiphu...	bird cherry-...	40932	122	122	0.4	8e-28	54.05	291	XP_060836381.1	Y
vegetative cell wall protein gp1-like [Rhopalosiphum maidis]	Rhopalosiphu...	corn leaf aphid	43146	122	122	0.4	9e-28	54.11	291	XP_026811090.1	Y
vegetative cell wall protein gp1 [Acyrthosiphon pisum]	Acyrthosipho...	pea aphid	7029	122	122	0.5	1e-27	49.18	289	XP_003244807.1	Y
vegetative cell wall protein gp1-like [Rhopalosiphum maidis]	Rhopalosiphu...	corn leaf aphid	43146	120	120	0.4	2e-27	53.74	278	XP_026814480.1	Y
uncharacterized protein LOC114129689 [Aphis gossypii]	Aphis gossypii	cotton aphid	80765	120	120	0.4	4e-27	54.05	290	XP_027850290.2	Y
uncharacterized protein LOC132951494 [Metopolophium dirhodum]	Metopolophiu...	rose-grain a...	44670	120	120	0.42	5e-27	51.3	289	XP_060879307.1	Y		PR01217 (Proline rich extensin signature)
vegetative cell wall protein gp1-like [Myzus persicae]	Myzus persicae	green peach ...	13164	120	120	0.4	6e-27	54.79	318	XP_022181309.1
uncharacterized protein LOC132949948 [Metopolophium dirhodum]	Metopolophiu...	rose-grain a...	44670	120	120	0.42	9e-27	51.95	318	XP_060877058.1
lysine-rich arabinogalactan protein 19-like [Aphis craccivora]	Aphis cracci...	cowpea aphid	307492	120	120	0.4	1e-26	54.05	384	KAF0764939.1
vegetative cell wall protein gp1-like [Myzus persicae]	Myzus persicae	green peach ...	13164	118	118	0.4	2e-26	54.42	287	XP_022181315.1
vegetative cell wall protein gp1 [Acyrthosiphon pisum]	Acyrthosipho...	pea aphid	7029	118	118	0.42	2e-26	50.98	289	XP_003248710.1
unnamed protein product [Macrosiphum euphorbiae]	Macrosiphum ...	potato aphid	13131	118	118	0.42	2e-26	51.63	290	CAI6351455.1
Hypothetical protein CINCED_3A025019 [Cinara cedri]	Cinara cedri	NA	506608	117	117	0.4	3e-26	52.03	248	VVC25418.1
vegetative cell wall protein gp1 [Acyrthosiphon pisum]	Acyrthosipho...	pea aphid	7029	118	118	0.42	3e-26	51.3	318	XP_003244804.1
unnamed protein product [Macrosiphum euphorbiae]	Macrosiphum ...	potato aphid	13131	117	117	0.44	6e-26	50	322	CAI6350299.1
LOW QUALITY PROTEIN: leucine-rich repeat extensin-like protein...	Rhopalosiphu...	corn leaf aphid	43146	117	117	0.4	2e-25	52.05	379	XP_026811093.1
basic proline-rich protein-like [Rhopalosiphum padi]	Rhopalosiphu...	bird cherry-...	40932	116	116	0.4	7e-25	52.05	416	XP_060836378.1
leucine-rich repeat extensin-like protein 3 [Acyrthosiphon pisum]	Acyrthosipho...	pea aphid	7029	113	113	0.91	3e-24	34.81	328	XP_003244806.2
uncharacterized protein LOC126842599 [Adelges cooleyi]	Adelges cooleyi	spruce gall ...	133065	113	113	0.77	3e-24	34.63	318	XP_050435600.1
Hypothetical protein CINCED_3A022906 [Cinara cedri]	Cinara cedri	NA	506608	110	110	0.41	3e-23	51.01	298	VVC32641.1
uncharacterized protein LOC132950185 [Metopolophium dirhodum]	Metopolophiu...	rose-grain a...	44670	109	109	0.91	6e-23	33.03	315	XP_060877443.1
unnamed protein product [Macrosiphum euphorbiae]	Macrosiphum ...	potato aphid	13131	109	109	0.91	8e-23	35.1	328	CAI6346270.1
Hypothetical protein CINCED_3A014346 [Cinara cedri]	Cinara cedri	NA	506608	107	107	0.93	5e-22	30.32	320	VVC25416.1
uncharacterized protein LOC132920202 [Rhopalosiphum padi]	Rhopalosiphu...	bird cherry-...	40932	105	105	0.91	2e-21	34.91	313	XP_060838373.1
calphotin-like [Sipha flava]	Sipha flava	yellow sugar...	143950	103	103	0.42	4e-20	47.1	445	XP_025417099.1
uncharacterized protein LOC126904619 [Daktulosphaira vitifoliae]	Daktulosphai...	grape phyllo...	58002	101	101	0.66	6e-20	34.94	337	XP_050539749.1
PREDICTED: leucine-rich repeat extensin-like protein 1...	Diuraphis noxia	Russian whea...	143948	99.4	99.4	0.77	3e-19	31.82	315	XP_015367513.1
leucine-rich repeat extensin-like protein 1 [Rhopalosiphum...	Rhopalosiphu...	corn leaf aphid	43146	97.8	97.8	0.91	1e-18	33.53	330	XP_026811089.1
vegetative cell wall protein gp1-like [Aphis craccivora]	Aphis cracci...	cowpea aphid	307492	92	92	0.26	2e-17	55.79	209	KAF0686543.1
vegetative cell wall protein gp1-like [Aphis craccivora]	Aphis cracci...	cowpea aphid	307492	89.7	89.7	0.21	1e-16	60.76	203	KAF0748732.1
classical arabinogalactan protein 9-like [Sipha flava]	Sipha flava	yellow sugar...	143950	91.3	91.3	0.41	1e-16	46.41	272	XP_025417101.1
PREDICTED: vegetative cell wall protein gp1-like [Diuraphis...	Diuraphis noxia	Russian whea...	143948	89.7	89.7	0.4	2e-15	52.03	414	XP_015367505.1
vegetative cell wall protein gp1-like [Sipha flava]	Sipha flava	yellow sugar...	143950	84.7	84.7	0.33	3e-14	49.18	288	XP_025417105.1
leucine-rich repeat extensin-like protein 1 [Aphis craccivora]	Aphis cracci...	cowpea aphid	307492	75.5	75.5	0.91	6e-11	31.75	314	KAF0748730.1
leucine-rich repeat extensin-like protein 1 [Melanaphis sacchari]	Melanaphis s...	NA	742174	74.3	74.3	0.91	2e-10	32.26	330	XP_025203121.1
leucine-rich repeat extensin-like protein 3 [Myzus persicae]	Myzus persicae	green peach ...	13164	71.6	71.6	0.91	2e-09	31.14	318	XP_022181293.1
uncharacterized protein LOC114129682 [Aphis gossypii]	Aphis gossypii	cotton aphid	80765	68.9	68.9	0.91	1e-08	31.09	314	XP_027850283.2
hypothetical protein AGLY_000233 [Aphis glycines]	Aphis glycines	soybean aphid	307491	68.9	68.9	0.91	1e-08	31.09	314	KAE9544691.1
proline-rich protein 36-like [Sipha flava]	Sipha flava	yellow sugar...	143950	68.2	68.2	0.76	4e-08	31.62	451	XP_025417104.1
unnamed protein product [Aphis gossypii]	Aphis gossypii	cotton aphid	80765	67.4	120	0.37	1e-07	34.13	1372	CAH1712849.1
Uncharacterized protein FWK35_00031217 [Aphis craccivora]	Aphis cracci...	cowpea aphid	307492	63.9	115	0.4	2e-06	33.33	1371	KAF0757731.1
uncharacterized protein LOC113552400 [Rhopalosiphum maidis]	Rhopalosiphu...	corn leaf aphid	43146	53.1	103	0.32	0.004	31.9	1374	XP_026811087.1
uncharacterized protein LOC114129693 [Aphis gossypii]	Aphis gossypii	cotton aphid	80765	52.8	52.8	0.29	0.005	35.4	1021	XP_027850294.2
uncharacterized protein LOC132919048 [Rhopalosiphum padi]	Rhopalosiphu...	bird cherry-...	40932	49.7	49.7	0.27	0.044	37.14	1363	XP_060836382.1
putative orthologs of ARGL gene DV3003875 (NCBI accession XP_050537761.1)
Program: BLASTP
Query: DV3003875.2-PA gene=predicted effector 40-85000
Database: nr All non-redundant GenBank CDS translations+PDB+SwissProt+PIR+PRF

### Sheet: Table S5
Table S5: host-responsive genes at the DNA methylation level
Gene ID	Annotation Group	Top BLAST hit (from Rispe et al, 2020)	p-value	q-value	methylation difference	contrast (host genotypes from which the parents fed)		KEGG terms	GO terms
DV3002806	null	gi|1229892108|ref|XP_022166515.1| 2-aminoethanethiol dioxygenase-like [Myzus persicae] [1.2731e-130]	3.84502e-05	0.0192759	-10.6929	101_14 minus S04		ko:K10712	GO:0000096,GO:0000098,GO:0003674,GO:0003824,GO:0005575,GO:0005622,GO:0005623,GO:0005737,GO:0005739,GO:0005829,GO:0006082,GO:0006520,GO:0006790,GO:0006807,GO:0008150,GO:0008152,GO:0009056,GO:0009063,GO:0009987,GO:0016054,GO:0016491,GO:0016701,GO:0016702,GO:0019752,GO:0043226,GO:0043227,GO:0043229,GO:0043231,GO:0043436,GO:0044237,GO:0044238,GO:0044248,GO:0044273,GO:0044281,GO:0044282,GO:0044424,GO:…
DV3005399	null	gi|328715780|ref|XP_003245725.1| PREDICTED: reactive oxygen species modulator 1 [Acyrthosiphon pisum] >gi|985417715|ref|XP_015374307.1| PREDICTED: reactive oxygen species modulator 1 [Diuraphis noxia] >gi|1229891756|ref|XP_022166333.1| reactive oxygen species modulator 1 [Myzus persicae] [2.15448e-24]	2.57447e-05	0.0188719	10.9343	101_14 minus S04
DV3010981	null	gi|1028709969|ref|XP_016660140.1| PREDICTED: uncharacterized protein LOC107883830 isoform X1 [Acyrthosiphon pisum] [3.17288e-99]	4.95872e-11	2.20911e-07	14.2676	1103 minus Cab33 (G1)
DV3006703	null	null	5.2564e-07	0.00077637	10.7515	1103 minus S04
DV3017293	null	gi|328697481|ref|XP_003240351.1| PREDICTED: uncharacterized protein LOC100573963 [Acyrthosiphon pisum] [2.09354e-43]	4.0078e-05	0.0255927	-12.8355	99R minus Cab33 (G1)
DV3006750	null	null	8.19593e-09	3.50731e-05	-11.7385	99R minus S04
DV3022084	null	null	3.80591e-05	0.0185686	-16.8693	99R minus S04
DV3019198	null	gi|985386315|ref|XP_015369060.1| PREDICTED: leucine-rich repeat and WD repeat-containing protein 1-like [Diuraphis noxia] [5.93855e-149]	7.9163e-05	0.0432725	12.6389	S04 minus Cab33 (G1)		ko:K13131	-
